# Genome-wide identification of the LexA-mediated DNA damage response in *Streptomyces venezuelae*

**DOI:** 10.1101/2022.03.28.486056

**Authors:** Kathryn J. Stratton, Matthew J. Bush, Govind Chandra, Clare E. M. Stevenson, Kim C. Findlay, Susan Schlimpert

## Abstract

DNA damage triggers a widely conserved stress response in bacteria called the SOS response that involves two key regulators, the activator RecA and the transcriptional repressor LexA. Despite the wide conservation of the SOS response, the number of genes controlled by LexA varies considerably between different organisms. The filamentous soil-dwelling bacteria of the genus *Streptomyces* contain LexA and RecA homologs but their roles in *Streptomyces* have not been systematically studied. Here, we demonstrate that RecA and LexA are required for the survival of *Streptomyces venezuelae* during DNA damaging conditions and for normal development during unperturbed growth. Monitoring the activity of a fluorescent *recA* promoter fusion and LexA protein levels revealed that the activation of the SOS response is delayed in *S. venezuelae*. By combining global transcriptional profiling and ChIP-seq analysis, we determined the LexA regulon and defined the core set of DNA damage repair genes that are expressed in response to treatment with the DNA alkylating agent mitomycin C. Our results show that DNA damage-induced degradation of LexA results in the differential regulation of LexA target genes. Using Surface Plasmon Resonance, we further confirm the LexA DNA binding motif (SOS box) and demonstrate that LexA displays tight but distinct binding affinities to its target promoters, indicating a graded response to DNA damage.

**IMPORTANCE:** The transcriptional regulator LexA functions as a repressor of the bacterial SOS response, which is induced during DNA damaging conditions. This results in the expression of genes important for survival and adaptation. Here, we report the regulatory network controlled by LexA in the filamentous antibiotic producing *Streptomyces* bacteria and establish the existence of the SOS response in *Streptomyces*. Collectively, our work reveals significant insights into the DNA damage response in *Streptomyces* that will promote further studies to understand how these important bacteria adapt to their environment.
