## Supplementary Table 7 for "Genome-wide identification of the LexA-mediated DNA damage response in *Streptomyces venezuelae*"

### Sheet: Legend
Supplementary Table 6: Raw SPR used to calculate Rmax and %Rmax. The "Analyte binding eary" (reference subtracted) shows the response when LexA protein is flowed over the bound DNA.

### Sheet: Data
Capture Solution	Forward DNA oligo sequence 5'-3'	Reverse DNA oligo sequence 5'-3'	Capture level Relative response (RU)	LexA Concentration (nM)	MW DNA	MW LexA	Rmax	Analyte binding early	%Rmax
alkB	GTCCGGTTACGCTGGATCCAAGT	ACTTGGATCCAGCGTAACCGGACcctaccctacgtcctcctgc	618.571	500	20234	61020	1455.04	47.2635	3.24826
			620.017	500	20234	61020	1458.44	44.8906	3.07799
			620.06	500	20234	61020	1458.54	41.1575	2.82183
			617.261	1000	20234	61020	1451.96	104.417	7.1915
			619.94	1000	20234	61020	1458.26	99.7412	6.83975
			620.509	1000	20234	61020	1459.6	94.7739	6.49315
dnaE2-1	GTCATCGTACGTACGTTCCCAGT	ACTGGGAACGTACGTACGATGACcctaccctacgtcctcctgc	671.075	500	20233	61020	1578.62	445.976	28.251
			672.863	500	20233	61020	1582.82	462.61	29.2269
			623.718	500	20233	61020	1467.22	468.038	31.8997
			668.281	1000	20233	61020	1572.05	1494.34	95.0573
			670.763	1000	20233	61020	1577.88	1467.57	93.0085
			622.659	1000	20233	61020	1464.73	1420.9	97.008
dnaE2-2	GTCTTCGAACGTCCGTACGAAGT	ACTTCGTACGGACGTTCGAAGACcctaccctacgtcctcctgc	618.945	500	20233	61020	1455.99	531.951	36.5353
			621.478	500	20233	61020	1461.95	548.2	37.4979
			576.492	500	20233	61020	1356.12	549.392	40.5119
			615.547	1000	20233	61020	1447.99	1280.89	88.4597
			618.84	1000	20233	61020	1455.74	1310.81	90.044
			573.732	1000	20233	61020	1349.63	1130.27	83.7464
dnaE2-3	GTCTTCGACCCACCCGGGTCAGT	ACTGACCCGGGTGGGTCGAAGACcctaccctacgtcctcctgc	618.292	500	20236	61020	1454.24	111.11	7.64042
			625.268	500	20236	61020	1470.65	115.506	7.85408
			630.399	500	20236	61020	1482.72	107.711	7.26444
			616.025	1000	20236	61020	1448.91	250.122	17.2628
			623.576	1000	20236	61020	1466.67	263.451	17.9626
			629.454	1000	20236	61020	1480.5	183.871	12.4196
lexA-1	GTCTTCGAAAGGTTGCGCCAAGT	ACTTGGCGCAACCTTTCGAAGACcctaccctacgtcctcctgc	635.527	500	20233	61020	1495	461.795	30.8894
			636.227	500	20233	61020	1496.64	464.825	31.0579
			638.677	500	20233	61020	1502.41	462.093	30.7569
			631.389	1000	20233	61020	1485.26	1338.77	90.1372
			633.903	1000	20233	61020	1491.18	1334.81	89.5141
			636.374	1000	20233	61020	1496.99	1312.47	87.6744
lexA-2	GTCCAAACACACGTTCGAGTAGT	ACTACTCGAACGTGTGTTTGGACcctaccctacgtcctcctgc	665.227	500	20232	61020	1564.94	534.24	34.1382
			664.813	500	20232	61020	1563.96	544.893	34.8405
			675.153	500	20232	61020	1588.29	541.27	34.0788
			661.103	1000	20232	61020	1555.23	1622.6	104.332
			662.158	1000	20232	61020	1557.72	1674.18	107.477
			672.218	1000	20232	61020	1581.38	1636.63	103.494
Meme	GTCATCGAACGCAGGTTCGCAGT	ACTGCGAACCTGCGTTCGATGACcctaccctacgtcctcctgc	603.023	500	20234	61020	1418.47	522.046	36.8035
			603.768	500	20234	61020	1420.22	533.752	37.5824
			604.859	500	20234	61020	1422.78	534.151	37.5427
			599.826	1000	20234	61020	1410.95	1556.84	110.34
			600.957	1000	20234	61020	1413.6	1578.32	111.652
			602.107	1000	20234	61020	1416.31	1548.56	109.337
recA	GTCATCGAACATCCATTCTCAGT	ACTGAGAATGGATGTTCGATGACcctaccctacgtcctcctgc	633.569	500	20231.1	61020	1490.53	521.417	34.9819
			633.64	500	20231.1	61020	1490.7	532.337	35.7105
			605.79	500	20231.1	61020	1425.18	506.234	35.5207
			630.345	1000	20231.1	61020	1482.95	1603.11	108.103
			632.218	1000	20231.1	61020	1487.36	1614.47	108.546
			604.195	1000	20231.1	61020	1421.43	1561.28	109.839
ruvC	GTCGTCCACCCCGAGAACACAGT	ACTGTGTTCTCGGGGTGGACGACcctaccctacgtcctcctgc	613.252	500	20235	61020	1442.46	74.9991	5.1994
			614.739	500	20235	61020	1445.95	70.7067	4.88997
			587.235	500	20235	61020	1381.26	65.9266	4.77293
			612.413	1000	20235	61020	1440.48	174.225	12.0949
			614.525	1000	20235	61020	1445.45	168.063	11.6271
			587.233	1000	20235	61020	1381.26	161.119	11.6647
Scrambled Meme	GTCAAGAAGCTGCGGTTTTCAGT	ACTGAAAACCGCAGCTTCTTGACcctaccctacgtcctcctgc	614.565	500	20232	61020	1445.75	55.6445	3.84882
			615.387	500	20232	61020	1447.69	54.2055	3.74428
			616.688	500	20232	61020	1450.75	51.1599	3.52645
			612.761	1000	20232	61020	1441.51	125.176	8.68367
			615.099	1000	20232	61020	1447.01	122.736	8.48201
			616.07	1000	20232	61020	1449.29	115.961	8.00119
uvrA	GTCATCGAATGTGCGTGCTAAGT	ACTTAGCACGCACATTCGATGACcctaccctacgtcctcctgc	557.151	500	20232	61020	1310.69	452.587	34.5304
			557.308	500	20232	61020	1311.06	428.467	32.681
			524.553	500	20232	61020	1234	410.662	33.2788
			559.26	1000	20232	61020	1315.65	1091.93	82.9956
			557.736	1000	20232	61020	1312.07	1085.48	82.731
			524.9	1000	20232	61020	1234.82	1044.9	84.6197
