## Supplementary Table 2 for "Genome-wide identification of the LexA-mediated DNA damage response in *Streptomyces venezuelae*"

### Sheet: Legend
Supplementary Table 2: Intragenic LexA binding sites. ChIP-seq data obtained from S. venezuelae expressing a lexA-3xFLAG fusion (KS74) grown in MYM. Only LexA enrichment sites that displayed a Log2-fold change>1 between and which are located >100 bp downstream relative to the start codon of the first gene in a transcriptional unit and which were not part of previously defined promoter region are …
Data colum		Description
A		Gene identifier (S. venezuelae NRRL B-65442, NCBI Ref: NZ_CP018074.1) of the gene in which the enrichment site falls
B		Location of the enrichment site of LexA-3xFLAG in the ∆lexA/lexA-3xFLAG strain (KS74)
C		Log2(fold-change) of the enrichment comparing treated (14h MMC) and untreated Log2(fold-change) values from previous columns
D		False discovery rate
E		Presencen (Yes) or absence (No) of a transcription start site (TSS) in vicinity of the LexA enrichment site
F		The predicted function of the gene in which the enrichment falls based on annotation in strepdb (http://strepdb.streptomyces.org.uk)
G		Cluster of orthologous groups (COG), description
H		Cluster of orthologous groups (COG), single letter code
I		The distance in bp from the start of the gene and the enrichment site which falls within the coding sequence of the gene

### Sheet: ChIP-seq+TSS
Gene	ChIP-seq Log2(fold-change)	RNA-seq (14h MMC)		TSS <300bp	Predicted Function	COG	COG code	Distance From START (bp)
	KS74 (untreated/14h MMC)	Log2(fold-change)	FDR-adjusted p value
pvnz_36950	0.868715	0.286042	0.118379	Yes	transcriptional regulator	Transcription	K	1268
vnz_00065	1.109	-1.25879	0.00695312	Yes	hypothetical protein	Function unknown	S	107
vnz_00160	1.10055	-3.89428	4.25008e-07	Yes	hypothetical protein	Function unknown	S	268
vnz_00360	1.46633	-0.129799	0.741027	Yes	2-hydroxyhepta-2,4-diene-1,7-dioate isomerase	Secondary metabolites biosynthesis, transport, and catabolism	Q	505
vnz_00475	1.55949	1.5733	0.000261162	No	histidine kinase	Signal transduction mechanisms	T	1393
vnz_00555	1.41384	1.77275	0.000108111	Yes	glycine/betaine ABC transporter substrate-binding protein	Amino acid transport and metabolism	E	204
vnz_00620	1.09134	-1.13418	0.00179411	No	RNA polymerase subunit sigma-70	Transcription	K	380
vnz_00700	1.27827	-1.02854	0.00395325	No	LysR family transcriptional regulator	Transcription	K	834
vnz_00735	1.17052	-1.33353	0.000476546	Yes	transcriptional regulator	Signal transduction mechanisms	T	321
vnz_01140	1.2683	-0.209051	0.510783	Yes	hypothetical protein	Function unknown	S	148
vnz_01520	0.974623	-2.39654	3.59213e-08	Yes	histidinol phosphatase	Amino acid transport and metabolism	E	671
vnz_01690	1.24209	-2.14332	2.57849e-06	No	ribonuclease BN	General function prediction only	R	249
vnz_01755	1.43128	0.221654	0.217423	Yes	hybrid sensor histidine kinase/response regulator	Signal transduction mechanisms	T	2742
vnz_01845	1.05378	-0.979495	0.00508406	Yes	carbonic anhydrase	Inorganic ion transport and metabolism	P	409
vnz_02020	1.03604	-1.68691	1.42566e-06	Yes	daunorubicin resistance protein DrrC	DNA replication, recombination, and repair	L	2177
vnz_02140	1.05839	-4.07316	2.84328e-07	Yes	aminotransferase class I/II	Signal transduction mechanisms	T	654
vnz_02170	1.12161	0.134899	0.581846	Yes	regulator	Signal transduction mechanisms	T	532
vnz_02375	1.09856	-0.413066	0.074386	Yes	short-chain dehydrogenase	Secondary metabolites biosynthesis, transport, and catabolism	Q	247
vnz_02450	1.04681	-2.63475	2.91858e-05	Yes	hypothetical protein	Translation, ribosomal structure and biogenesis	J	160
vnz_02565	1.27958	-1.18751	0.0937145	Yes	hypothetical protein	Function unknown	S	297
vnz_02605	0.998768	-1.049	0.00131054	Yes	hypothetical protein	Defense mechanisms	V	2206
vnz_02875	1.18873	-0.935415	0.0676685	Yes	hypothetical protein	Function unknown	S	374
vnz_02995	1.30273	-3.43092	8.66484e-07	No	LacI family transcriptional regulator	Transcription	K	966
vnz_03055	1.12015	-2.58389	8.51015e-08	Yes	aspartate aminotransferase family protein	Amino acid transport and metabolism	E	1079
vnz_03135	0.862943	-1.69176	0.00063748	Yes	hypothetical protein	Function unknown	S	311
vnz_03140	1.10029	-1.07253	0.000305101	Yes	oxidoreductase	Secondary metabolites biosynthesis, transport, and catabolism	Q	358
vnz_03705	1.08619	-0.375377	0.231492	Yes	transcriptional regulator	Transcription	K	695
vnz_03710	1.19923	-1.56722	9.09972e-07	Yes	S9 family peptidase	Amino acid transport and metabolism	E	703
vnz_03865	1.51012	-1.05299	0.0692397	Yes	ABC transporter substrate-binding protein	Secondary metabolites biosynthesis, transport, and catabolism	Q	414
vnz_04095	1.03027	-0.59678	0.100051	Yes	hypothetical protein	General function prediction only	R	284
vnz_04315	1.45297	0.28446	0.301257	No	apolipoprotein N-acyltransferase	Cell envelope biogenesis, outer membrane	M	343
vnz_04470	1.03297	-0.0436276	0.966298	Yes	adenylate synthase	Lipid metabolism	N	578
vnz_04865	1.22969	-3.2093	1.90256e-05	Yes	glycosyl transferase	Cell envelope biogenesis, outer membrane	M	555
vnz_05400	1.11905	0.33631	0.0789673	Yes	DNA repair protein	General function prediction only	R	533
vnz_05640	1.1432	-1.0716	2.94703e-05	Yes	GNAT family N-acetyltransferase	Translation, ribosomal structure and biogenesis	J	398
vnz_05770	1.03419	-0.410386	0.171463	No	GntR family transcriptional regulator	Transcription	K	1023
vnz_05790	1.17182	0.602269	0.00108947	Yes	3-hydroxybutyryl-CoA dehydrogenase	Lipid metabolism	N	617
vnz_06010	1.25551	0.804427	0.000928875	Yes	WYL domain-containing protein	Transcription	K	154
vnz_06100	1.21194	0.509813	0.12515	Yes	peptide-binding protein	Amino acid transport and metabolism	E	1158
vnz_06140	0.891028	-0.102669	0.728016	Yes	carboxylate--amine ligase	General function prediction only	R	810
vnz_06290	1.26895	0.278782	0.338322	Yes	NUDIX hydrolase	General function prediction only	R	293
vnz_06360	1.16731	-1.21693	0.00413543	Yes	hypothetical protein	Function unknown	S	623
vnz_06420	0.629011	1.37216	0.000193972	Yes	flavodoxin	General function prediction only	R	413
vnz_06510	1.52932	-1.68731	0.00642973	Yes	hypothetical protein	Function unknown	S	1071
vnz_06640	0.482605	4.9363	1.86837e-10	No	DNA polymerase III subunit alpha	DNA replication, recombination, and repair	L	2577
vnz_07130	1.06173	-0.672227	0.000745497	Yes	peptidase C69	General function prediction only	R	1100
vnz_07340	1.17888	1.10555	0.00021571	Yes	magnesium chelatase	Coenzyme metabolism	H	426
vnz_07640	0.831105	-0.383247	0.0541295	Yes	transcriptional regulator	Transcription	K	283
vnz_07710	1.07259	1.45854	1.88466e-06	Yes	glucose-6-phosphate isomerase	Carbohydrate transport and metabolism	G	790
vnz_07760	1.11427	0.824774	0.000693968	Yes	RNase adaptor protein RapZ	General function prediction only	R	346
vnz_07910	1.32405	0.622089	0.0649015	No	transcriptional regulator	Transcription	K	560
vnz_08015	0.968199	0.774827	0.00359852	Yes	hypothetical protein	Energy production and conversion	C	1223
vnz_08085	0.97027	0.345564	0.0485054	Yes	aminopeptidase N	Amino acid transport and metabolism	E	2261
vnz_08430	0.841935	0.353282	0.0773906	Yes	DNA polymerase III subunit alpha	DNA replication, recombination, and repair	L	3162
vnz_08790	1.31215	1.38106	3.34491e-06	Yes	hypothetical protein	Function unknown	S	742
vnz_08895	1.15633	1.01169	0.0130516	No	cysteine desulfurase	Amino acid transport and metabolism	E	266
vnz_09100	0.700576	-4.52919	2.92685e-09	No	regulator	General function prediction only	R	1352
vnz_09175	1.22987	1.05145	0.00261196	No	hypothetical protein	Function unknown	S	617
vnz_09270	1.31495	-4.94842	1.24858e-08	Yes	alpha-glucosidase	Carbohydrate transport and metabolism	G	274
vnz_09345	1.03807	2.17588	4.62392e-09	Yes	hypothetical protein	Function unknown	S	1185
vnz_09480	1.29001	-0.849501	0.000123911	Yes	NAD+ synthase	Coenzyme metabolism	H	1147
vnz_09680	1.06678	0.31925	0.31255	Yes	AsnC family transcriptional regulator	Transcription	K	419
vnz_09750	1.03005	1.40025	0.00217422	Yes	keto-deoxy-phosphogluconate aldolase	Carbohydrate transport and metabolism	G	388
vnz_09920	1.43438	0.528721	0.031069	No	N-acetylmuramoyl-L-alanine amidase	Cell envelope biogenesis, outer membrane	M	327
vnz_10460	0.878185	-2.52237	0.000314361	Yes	terminase	General function prediction only	R	790
vnz_11590	1.15977	-1.93225	5.95066e-06	Yes	hypothetical protein	Function unknown	S	266
vnz_11680	1.46711	-0.18595	0.413349	Yes	penicillin-binding protein 2	Cell envelope biogenesis, outer membrane	M	637
vnz_12040	1.0502	2.505	1.55303e-06	Yes	hypothetical protein	Function unknown	S	422
vnz_12095	1.16237	0.324827	0.170061	Yes	peptidase	General function prediction only	R	1169
vnz_12360	1.25298	-0.18004	0.633935	Yes	5-deoxy-glucuronate isomerase	Carbohydrate transport and metabolism	G	225
vnz_12435	1.41591	1.1354	0.00207198	No	dihydrodipicolinate synthase family protein	General function prediction only	R	557
vnz_12820	0.313501	-0.551935	0.119985	No	class F sortase	General function prediction only	R	624
vnz_12845	1.0478	-0.177556	0.637172	Yes	ABC transporter permease	Amino acid transport and metabolism	E	476
vnz_12980	1.15951	1.25779	6.63805e-06	Yes	chaperonin	Posttranslational modification, protein turnover, chaperones	O	168
vnz_13110	0.87271	0.837242	0.000666722	No	nicotinamidase	Secondary metabolites biosynthesis, transport, and catabolism	Q	329
vnz_13155	1.44487	-3.93211	0.000313893	Yes	4-hydroxyphenylpyruvate dioxygenase	Amino acid transport and metabolism	E	391
vnz_13440	1.53238	2.49637	0.00107853	Yes	teichoic acid ABC transporter ATP-binding protein	Carbohydrate transport and metabolism	G	244
vnz_13510	1.06879	-0.425412	0.202031	Yes	phosphoribosyltransferase	General function prediction only	R	730
vnz_13550	0.831884	1.54206	1.59314e-05	Yes	hypothetical protein	General function prediction only	R	195
vnz_13640	1.25709	0.652649	0.00509215	Yes	family 2 glycosyl transferase	Cell envelope biogenesis, outer membrane	M	3061
vnz_14350	0.493568	2.8	4.97993e-10	Yes	Teneurin-1	Cell envelope biogenesis, outer membrane	M	4521
vnz_14950	0.986287	-4.9128	5.00388e-11	Yes	nitrite reductase	Energy production and conversion	C	964
vnz_15125	1.26788	0.929856	7.254e-05	Yes	hypothetical protein	Function unknown	S	620
vnz_16210	0.665311	0.89533	0.00158997	Yes	helix-turn-helix transcriptional regulator	Transcription	K	792
vnz_16280	1.45926	1.18749	2.07574e-05	Yes	DNA-binding response regulator	Signal transduction mechanisms	T	478
vnz_16485	1.41289	1.24371	0.000198853	Yes	ATPase	Cell division and chromosome partitioning	D	122
vnz_16570	1.0544	1.26136	5.11701e-05	Yes	hypothetical protein	Function unknown	S	240
vnz_16840	1.08107	-1.84382	0.000208369	Yes	hypothetical protein	Function unknown	S	243
vnz_17680	1.06416	-0.121616	0.66352	Yes	PadR family transcriptional regulator	Transcription	K	445
vnz_17745	1.28045	-2.52989	5.26916e-08	Yes	3-hydroxyacyl-CoA dehydrogenase	Lipid metabolism	N	1072
vnz_17850	1.30118	1.21264	1.369e-06	Yes	protein phosphatase	Signal transduction mechanisms	T	1177
vnz_17865	0.99036	1.08352	2.29127e-05	Yes	serine/threonine protein kinase	General function prediction only	R	1087
vnz_18045	0.955848	0.226919	0.214656	Yes	serine/threonine protein kinase	General function prediction only	R	1357
vnz_18055	1.38065	1.21424	6.52192e-06	Yes	hypothetical protein	Function unknown	S	571
vnz_18170	0.978311	-1.17409	7.79229e-05	Yes	LysR family transcriptional regulator	Transcription	K	116
vnz_18255	0.984111	-0.464835	0.194603	No	ABC transporter	Inorganic ion transport and metabolism	P	3036
vnz_18350	0.73054	1.44911	1.02377e-06	Yes	serine--tRNA ligase	Translation, ribosomal structure and biogenesis	J	838
vnz_18770	0.800219	-0.104339	0.72824	Yes	ABC transporter permease	General function prediction only	R	1337
vnz_19185	1.31486	0.230329	0.413539	Yes	type VI secretion protein	General function prediction only	R	1301
vnz_19290	1.3151	0.556126	0.0462473	Yes	hypothetical protein	Function unknown	S	271
vnz_19545	0.987446	1.73699	0.000287961	Yes	MBL fold metallo-hydrolase	General function prediction only	R	785
vnz_20010	1.39051	1.65509	0.00010201	Yes	lysine 2,3-aminomutase	Amino acid transport and metabolism	E	1189
vnz_20040	1.25485	0.910178	0.00167941	Yes	PTS alpha-glucoside transporter subunit IIA	Carbohydrate transport and metabolism	G	938
vnz_20260	1.26929	1.24697	0.00151033	Yes	hypothetical protein	Function unknown	S	195
vnz_21020	0.720644	1.40111	6.62732e-06	Yes	dehypoxanthine futalosine cyclase	Coenzyme metabolism	H	209
vnz_21125	1.1759	-0.924599	0.0331627	Yes	hypothetical protein	Function unknown	S	216
vnz_21160	1.04942	1.30784	9.12764e-07	Yes	geranylgeranyl pyrophosphate synthase	Coenzyme metabolism	H	433
vnz_21245	1.18601	-0.85241	0.00874262	Yes	2-oxoglutarate ferredoxin oxidoreductase subunit alpha	Energy production and conversion	C	1493
vnz_22030	0.624959	-2.37538	6.62732e-06	Yes	glycerol-3-phosphate dehydrogenase	Energy production and conversion	C	952
vnz_22410	1.11767	-1.05197	0.00241667	Yes	OHCU decarboxylase	General function prediction only	R	366
vnz_22720	1.1998	0.50889	0.0213478	Yes	methylmalonyl-CoA carboxyltransferase	Lipid metabolism	N	804
vnz_22935	1.01093	-2.61374	1.63458e-05	Yes	murein biosynthesis protein MurJ	General function prediction only	R	1096
vnz_23020	0.87533	-0.154018	0.792147	Yes	phosphoenolpyruvate carboxykinase	Energy production and conversion	C	122
vnz_23040	1.40248	-0.326034	0.47233	Yes	hypothetical protein	Function unknown	S	753
vnz_23515	0.922005	-5.73971	1.37316e-12	Yes	hypothetical protein	Amino acid transport and metabolism	E	2210
vnz_23570	0.88938	-6.83461	2.40482e-11	Yes	methionine ABC transporter ATP-binding protein	Amino acid transport and metabolism	E	408
vnz_23885	1.36351	0.563096	0.00413842	Yes	hypothetical protein	Function unknown	S	290
vnz_23895	1.14556	1.12606	3.06931e-05	No	DNA helicase UvrD	DNA replication, recombination, and repair	L	2588
vnz_24000	0.971637	-1.56726	4.30882e-05	Yes	PDZ/DHR/GLGF domain-containing protein	Signal transduction mechanisms	T	783
vnz_24185	1.25829	-	-	Yes	sugar transferase	Cell envelope biogenesis, outer membrane	M	161
vnz_24375	1.14155	0.746117	0.0163349	Yes	hypothetical protein	Function unknown	S	129
vnz_24740	1.14117	0.0634751	0.800973	Yes	diaminopimelate decarboxylase	Amino acid transport and metabolism	E	715
vnz_25015	0.9468	0.260117	0.39776	Yes	TetR family transcriptional regulator	Transcription	K	442
vnz_25110	1.19064	1.45055	0.00619145	Yes	hypothetical protein	Function unknown	S	407
vnz_25230	1.31332	-2.28597	1.8283e-09	Yes	glycogen phosphorylase	Carbohydrate transport and metabolism	G	878
vnz_25245	1.07655	3.21316	2.54237e-09	Yes	hypothetical protein	Cell envelope biogenesis, outer membrane	M	5697
vnz_25275	1.36672	-1.959	5.26016e-06	Yes	hypothetical protein	Function unknown	S	215
vnz_25380	1.11925	-1.25405	0.00247742	Yes	hypothetical protein	Function unknown	S	1507
vnz_25515	0.723578	0.523675	0.0529314	Yes	methionine synthase	General function prediction only	R	717
vnz_25520	0.814571	1.37044	1.01442e-05	Yes	DNA ligase (NAD(+)) LigA	DNA replication, recombination, and repair	L	1758
vnz_25860	1.48534	-0.0731655	0.750703	Yes	ATPase	Signal transduction mechanisms	T	2685
vnz_25980	1.20041	-0.221899	0.332759	Yes	hypothetical protein	Function unknown	S	274
vnz_26015	0.866947	0.963729	4.80788e-05	Yes	16S rRNA (guanine(966)-N(2))-methyltransferase RsmD	DNA replication, recombination, and repair	L	260
vnz_26140	1.0811	-1.25759	5.07624e-07	Yes	hypothetical protein	Function unknown	S	165
vnz_26235	1.06161	2.50759	1.06378e-07	Yes	translation elongation factor Ts	Translation, ribosomal structure and biogenesis	J	234
vnz_26455	0.868759	0.178293	0.317336	Yes	1-deoxy-D-xylulose-5-phosphate reductoisomerase	Lipid metabolism	N	819
vnz_26540	1.20312	0.725818	0.000993324	Yes	riboflavin biosynthesis protein RibF	Coenzyme metabolism	H	203
vnz_26625	1.33451	1.73616	2.1722e-08	Yes	type VII secretion protein EccC	Cell division and chromosome partitioning	D	2431
vnz_26630	1.46063	1.59616	6.53265e-06	Yes	type VII secretion integral membrane protein EccD	General function prediction only	R	1272
vnz_26725	0.978749	-2.32351	1.75905e-07	Yes	hypothetical protein	Function unknown	S	327
vnz_26900	1.41732	-0.0393347	0.892844	Yes	hypothetical protein	Inorganic ion transport and metabolism	P	347
vnz_27015	1.63623	2.27888	6.43927e-07	Yes	DNA-binding response regulator	Signal transduction mechanisms	T	266
vnz_27070	0.878018	-2.28201	7.80186e-08	Yes	zinc metalloprotease	Amino acid transport and metabolism	E	914
vnz_27125	1.28325	1.76824	7.87111e-07	Yes	ribonucleoside-diphosphate reductase, adenosylcobalamin-dependent	Nucleotide transport and metabolism	F	1431
vnz_27220	0.974189	-1.24551	0.000586883	Yes	hypothetical protein	Function unknown	S	115
vnz_27260	1.00203	0.345686	0.031885	Yes	cobalamin biosynthesis protein CobW	Posttranslational modification, protein turnover, chaperones	O	574
vnz_27395	0.959499	-0.0941166	0.635015	Yes	two-component sensor histidine kinase	Signal transduction mechanisms	T	1068
vnz_27435	1.44724	0.443363	0.0140275	Yes	histidine kinase	Signal transduction mechanisms	T	1576
vnz_27470	0.938867	0.731321	0.0057707	Yes	RNA methyltransferase	Translation, ribosomal structure and biogenesis	J	1042
vnz_27920	1.15437	-	-	Yes	carboxylase	Amino acid transport and metabolism	E	770
vnz_28150	1.10728	-1.66814	0.0059468	Yes	ABC transporter	Cell division and chromosome partitioning	D	456
vnz_28165	1.1124	-0.59883	0.036574	Yes	hypothetical protein	DNA replication, recombination, and repair	L	306
vnz_28245	1.22136	1.61138	0.00028939	Yes	hypothetical protein	Function unknown	S	137
vnz_28310	0.734718	-0.723677	0.0141339	Yes	hypothetical protein	Function unknown	S	619
vnz_28315	1.10233	-0.716679	0.019363	Yes	hypothetical protein	Function unknown	S	1198
vnz_28340	1.1469	-0.318881	0.120043	Yes	hypothetical protein	Function unknown	S	1189
vnz_28395	1.31877	0.404853	0.045142	Yes	chromosome segregation protein SMC	General function prediction only	R	765
vnz_28490	1.30707	0.673201	0.00881567	Yes	NADPH:quinone oxidoreductase	Energy production and conversion	C	923
vnz_28670	1.18168	1.81852	2.71431e-05	Yes	ornithine carbamoyltransferase	Amino acid transport and metabolism	E	289
vnz_28830	0.820347	0.698043	0.00771544	Yes	uroporphyrinogen decarboxylase	Coenzyme metabolism	H	665
vnz_29000	1.10509	-1.43153	1.52576e-05	Yes	hypothetical protein	Function unknown	S	1344
vnz_29020	1.09383	-0.0171241	0.947582	Yes	cell division protein ZapE	General function prediction only	R	814
vnz_29045	1.03001	0.105672	0.710996	Yes	oxidoreductase	Secondary metabolites biosynthesis, transport, and catabolism	Q	265
vnz_29170	1.20188	-2.14565	3.05563e-08	Yes	glycogen debranching enzyme GlgX	Carbohydrate transport and metabolism	G	613
vnz_29185	0.91772	0.644617	0.0402073	Yes	hypothetical protein	Function unknown	S	252
vnz_29285	1.18235	0.134091	0.498706	Yes	DNA alkylation response protein	Lipid metabolism	N	781
vnz_29365	1.29518	-0.212025	0.41953	Yes	hypothetical protein	Transcription	K	717
vnz_29420	1.15082	0.683382	0.0184714	Yes	hypothetical protein	Signal transduction mechanisms	T	366
vnz_29455	0.818832	1.27591	0.000241085	No	TetR family transcriptional regulator	Transcription	K	372
vnz_29520	0.755913	0.619646	0.00509504	Yes	short-chain dehydrogenase	Secondary metabolites biosynthesis, transport, and catabolism	Q	350
vnz_29935	1.01775	-0.26502	0.599008	Yes	glycosyltransferase	Cell envelope biogenesis, outer membrane	M	420
vnz_30155	1.31425	-0.784962	0.00343891	No	two-component sensor histidine kinase	Signal transduction mechanisms	T	782
vnz_30325	1.19051	0.143031	0.540049	Yes	peptidase M1	Amino acid transport and metabolism	E	736
vnz_30395	0.672382	-0.466194	0.194238	Yes	hypothetical protein	Function unknown	S	348
vnz_30740	0.919474	-2.16179	1.41814e-06	Yes	tryptophan halogenase	General function prediction only	R	447
vnz_30860	0.665354	0.146007	0.872108	No	aspartate racemase	Cell envelope biogenesis, outer membrane	M	216
vnz_31040	0.988044	-3.30253	3.10544e-09	Yes	choline transporter	Cell envelope biogenesis, outer membrane	M	340
vnz_31185	1.31243	-1.8919	1.94192e-06	Yes	hypothetical protein	Amino acid transport and metabolism	E	731
vnz_31215	0.854771	1.4673	0.000176069	Yes	LysR family transcriptional regulator	Transcription	K	126
vnz_31365	0.93784	-0.624773	0.150228	Yes	LysR family transcriptional regulator	Transcription	K	369
vnz_31835	1.12085	-4.06692	1.70908e-11	Yes	aspartate aminotransferase family protein	Amino acid transport and metabolism	E	111
vnz_31910	0.835832	-1.84035	7.0094e-07	Yes	hypothetical protein	Signal transduction mechanisms	T	445
vnz_31985	1.68392	-1.08096	0.0064035	Yes	serine/threonine protein kinase	Signal transduction mechanisms	T	708
vnz_32000	1.31566	-0.561834	0.0801954	Yes	LysR family transcriptional regulator	Transcription	K	393
vnz_32020	1.4721	-0.0213227	0.915541	Yes	histidine kinase	Signal transduction mechanisms	T	453
vnz_32135	0.967421	-0.746601	0.000828692	No	NAD-dependent dehydratase	Cell envelope biogenesis, outer membrane	M	461
vnz_32355	0.817995	-0.210816	0.405517	Yes	sulfatase	Inorganic ion transport and metabolism	P	1311
vnz_32535	1.28017	-7.08416	7.57127e-06	Yes	cellulose 1,4-beta-cellobiosidase	Carbohydrate transport and metabolism	G	1631
vnz_32715	0.84168	0.31063	0.490094	Yes	polysaccharide ABC transporter ATP-binding protein	Carbohydrate transport and metabolism	G	292
vnz_32970	1.00702	-0.751695	0.00424556	No	hypothetical protein	Function unknown	S	2447
vnz_33065	1.3475	-4.72211	3.9542e-07	Yes	hypothetical protein	Function unknown	S	317
vnz_33405	0.816403	-2.40205	0.00096689	No	aspartate aminotransferase family protein	Coenzyme metabolism	H	950
vnz_33510	0.886994	-10.9458	6.74283e-13	No	beta-ACP synthase	Lipid metabolism	N	326
vnz_34200	1.28057	-2.14027	0.000155977	Yes	condensation protein	General function prediction only	R	1096
vnz_34540	0.923179	-1.4498	0.000334095	No	MarR family transcriptional regulator	Transcription	K	400
vnz_34600	0.739918	-1.5712	0.00120488	No	LysR family transcriptional regulator	Transcription	K	132
vnz_34870	1.09633	-1.48701	2.80217e-05	Yes	hypothetical protein	Function unknown	S	208
vnz_34875	1.31471	-3.12358	2.60825e-07	Yes	hypothetical protein	Function unknown	S	276
vnz_34905	1.09878	-5.08648	2.09845e-11	Yes	BCCT transporter	Cell envelope biogenesis, outer membrane	M	339
vnz_35210	1.26244	-0.901089	0.00377899	No	aldehyde dehydrogenase	Energy production and conversion	C	533
vnz_35235	1.08482	-1.36669	0.00360582	No	AraC family transcriptional regulator	Transcription	K	447
vnz_35370	1.30628	-2.58242	9.72503e-05	No	trypsin	Posttranslational modification, protein turnover, chaperones	O	358
vnz_35530	1.45218	-2.73645	1.38987e-06	Yes	hypothetical protein	Function unknown	S	1257
vnz_35750	1.19429	-1.91244	0.000387939	Yes	catalase HPII	Inorganic ion transport and metabolism	P	1055
vnz_35770	1.10328	-0.281953	0.166781	Yes	ATP-dependent helicase	Transcription	K	315
vnz_35880	1.78385	-0.668784	0.00296241	Yes	transcriptional regulator	Transcription	K	1128
vnz_35915	1.42595	-1.61632	0.000523303	No	poly(3-hydroxybutyrate) depolymerase	General function prediction only	R	642
vnz_36220	0.773336	-3.8755	9.20991e-07	No	glycosyl hydrolase	Carbohydrate transport and metabolism	G	2510
