## Supplementary Table 4 for "Genome-wide identification of the LexA-mediated DNA damage response in *Streptomyces venezuelae*"

### Sheet: Legend
Supplementary Table 3: S. venezuelae SOS regulon. Integrated RNA-seq and ChIP-seq data showing genes differentially expressed in response to MMC treatment and associated with a predicted LexA binding site. Only differentially expressed genes with an adjusted p-value p<0.05 and a |log2-fold change|>1 that had a predicted LexA binding site -200 to +100 bp relative to the start codon were considered.
Data columns			Description
A	Gene		Gene name in vnz format
B	RNA-seq (14h MMC)	Log2(fold-change)	Log2-fold change (WT -/+ MMC for 14h)
C		FDR-adjusted p value	FDR-adjusted p-value
D	ChIP-seq Log2(fold-change)	Untreated (WT/KS74)	Log2-fold change (WT untreated/KS74 untreated), growth in the absence of MMC
E		14h MMC (WT/KS74)	Log2-fold change (WT 14h MMC/KS74 14h MMC), growth in the presence of MMC
F		KS74 (untreated/14h MMC)	column D - column E: Log2-foldchange for KS74 untreated vs 14h MMC
G	Distance from peak		distance between start codon of gene and centre of ChIP-seq peak (bp)
H	Predicted function		The predicted function of the gene to the right of the enrichment site based on annotation in strepdb (http://strepdb.streptomyces.org.uk)
I	COG CODE		Cluster of orthologous groups, single letter code
J	COG		Cluster of orthologous groups, description
	14h MMC		Growth in the presence of 0.25 mg ml-1 MMC for 14h
	Untreatd		Growth in the absence of MMC for 14h

### Sheet: SOS regulon
Gene	RNA-seq (14h MMC)		ChIP-seq Log2(fold-change)			Distance from peak (bp)	Predicted function	COG CODE	COG
	Log2(fold-change)	FDR-adjusted p value	Untreated (WT/KS74)	14h MMC (WT/KS74)	KS74 (untreated/14h MMC)
pvnz_37140	3.94243	1.75483e-07	3.26028	2.96999	0.290282	-14	hypothetical protein	S	Function unknown
pvnz_37185	-2.10875	5.2653e-05	2.13554	0.650012	1.48553	-186	hypothetical protein	S	Function unknown
vnz_00205	2.23586	7.2912e-07	1.98106	0.653373	1.32768	-26	aminoglycoside phosphotransferase	M	Cell envelope biogenesis, outer membrane
vnz_00210	-1.73739	0.00286136	1.98106	0.653373	1.32768	-135	MerR family transcriptional regulator	K	Transcription
vnz_00275	3.44537	2.66802e-09	1.28429	0.341023	0.943267	-42	serine protease	O	Posttranslational modification, protein turnover, chaperones
vnz_00285	-4.08104	5.54789e-07	2.08357	0.833815	1.24975	26	polyketide cyclase	Q	Secondary metabolites biosynthesis
vnz_00410	-1.35311	0.000717915	2.47917	1.78996	0.689207	-74	hypothetical protein	S	Function unknown
vnz_00415	-3.81167	2.13659e-06	2.47917	1.78996	0.689207	-42	nicotinate phosphoribosyltransferase	H	Coenzyme metabolism
vnz_00495	3.23661	4.2845e-10	1.87067	0.67226	1.19841	-60	alpha/beta hydrolase	R	General function prediction only
vnz_00545	-2.296	1.35827e-06	1.29446	0.198695	1.09576	77	dihydrofolate reductase	H	Coenzyme metabolism
vnz_00640	-6.07958	3.0946e-10	1.37295	0.345195	1.02776	98	catalase	P	Inorganic ion transport and metabolism
vnz_00795	-1.02904	0.0317546	1.17457	0.00609844	1.16847	-84	CoA transferase	C	Energy production and conversion
vnz_01320	-3.55538	3.33187e-08	1.55199	0.352274	1.19972	-181	enoyl-CoA hydratase	I	Lipid metabolism
vnz_01325	-1.81394	2.60817e-05	1.55199	0.352274	1.19972	17	acyl-CoA synthetase	I	Lipid metabolism
vnz_01785	1.05536	0.0286789	1.62873	0.22508	1.40365	26	hypothetical protein	S	Function unknown
vnz_02075	-5.10615	4.87199e-11	1.43225	0.320573	1.11168	-31	phosphoesterase	R	General function prediction only
vnz_02195	-3.25279	2.6068e-09	1.55355	0.476103	1.07744	-71	ABC transporter ATP-binding protein	V	Defense mechanisms
vnz_02275	-1.83996	0.00642378	1.1496	-0.109202	1.25881	-25	plasmid stabilization protein	R	General function prediction only
vnz_02840	1.77958	5.81159e-05	1.10728	0.169699	0.937582	-17	Appr-1-p processing protein	R	General function prediction only
vnz_02935	1.87536	4.38404e-08	1.45393	0.364194	1.08974	-11	hypothetical protein	S	Function unknown
vnz_03335	2.76768	1.86232e-07	1.67017	-0.0347318	1.7049	6	SAM-dependent methyltransferase	R	General function prediction only
vnz_03340	-1.32931	0.000344753	1.67017	-0.0347318	1.7049	-143	polyketide cyclase	Q	Secondary metabolites biosynthesis
vnz_03435	-2.17127	1.44844e-05	1.6582	0.606892	1.0513	-52	hypothetical protein	S	Function unknown
vnz_03475	-1.48927	8.82578e-06	1.01304	0.0170168	0.996026	-170	1-acyl-sn-glycerol-3-phosphate acyltransferase	I	Lipid metabolism
vnz_03505	-2.65652	0.000116225	1.09861	0.0992401	0.999374	-70	DUF5134 domain-containing protein	S	Function unknown
vnz_03925	1.66704	2.36754e-05	1.46824	0.264553	1.20369	-55	glyoxalase	S	Function unknown
vnz_03985	2.87693	1.4361e-08	1.15327	0.143769	1.0095	-152	aminopeptidase	R	General function prediction only
vnz_04055	-1.14563	0.00877426	1.24376	0.265061	0.978694	-96	8-amino-7-oxononanoate synthase	H	Coenzyme metabolism
vnz_04060	1.00906	6.02978e-05	1.24376	0.265061	0.978694	-48	biotin synthase BioB	H	Coenzyme metabolism
vnz_04880	-1.03709	5.75155e-05	1.64183	0.359801	1.28203	-161	hypothetical protein	R	General function prediction only
vnz_04885	-8.36745	6.51517e-11	1.64183	0.359801	1.28203	-148	hypothetical protein	S	Function unknown
vnz_05440	1.47413	1.27422e-05	1.16535	0.266234	0.899111	-23	crossover junction endodeoxyribonuclease RuvC	L	DNA replication, recombination, and repair
vnz_05805	-6.4231	2.46895e-13	1.32369	0.00540765	1.31828	-197	phosphatase	T	Signal transduction mechanisms
vnz_05810	-1.10994	0.00347238	1.32369	0.00540765	1.31828	-106	hypothetical protein	S	Function unknown
vnz_05845	1.61211	2.37544e-06	2.63293	1.37332	1.25961	91	translation initiation factor IF-3	J	Translation, ribosomal structure and biogenesis
vnz_06640	4.9363	1.86837e-10	2.97306	2.49046	0.482605	-68	DNA polymerase III subunit alpha, DnaE2	L	DNA replication, recombination, and repair
vnz_06645	-7.1718	3.93865e-12	2.97306	2.49046	0.482605	-102	DUF3533 domain-containing protein	S	Function unknown
vnz_06730	-1.50722	3.53812e-07	1.21593	0.0472592	1.16867	-163	phosphoesterase PA-phosphatase	I	Lipid metabolism
vnz_06890	-1.85818	4.88597e-05	1.23034	0.29319	0.937153	-81	alanine dehydrogenase	E	Amino acid transport and metabolism
vnz_07290	-3.42962	1.06495e-08	1.93913	1.0277	0.911428	-191	transcriptional regulator	K	Transcription
vnz_07365	-5.43847	6.14829e-11	1.32368	0.1666	1.15708	-163	hypothetical protein	S	Function unknown
vnz_07800	2.16735	1.98355e-06	2.963	2.40142	0.561581	-92	mycothiol maleylpyruvate isomerase	H	Coenzyme metabolism
vnz_08125	1.16064	0.00450586	1.33475	0.0122565	1.32249	-69	hypothetical protein	C	Energy production and conversion
vnz_08170	1.1361	0.00143018	1.15292	0.416356	0.736569	-168	DEAD/DEAH box helicase	J	Translation, ribosomal structure and biogenesis
vnz_08245	2.26393	0.000341796	1.60898	0.272673	1.3363	-64	hypothetical protein	P	Inorganic ion transport and metabolism
vnz_08250	-3.71174	3.58121e-08	1.60898	0.272673	1.3363	-192	hypothetical protein	O	Posttranslational modification, protein turnover, chaperones
vnz_08390	1.03419	0.0344112	2.32006	0.94546	1.3746	-76	oxidoreductase	S	Function unknown
vnz_08815	2.7877	1.11988e-09	1.20881	0.0758224	1.13299	-87	hypothetical protein	D	Cell division and chromosome partitioning
vnz_08865	1.19735	0.00163796	1.0765	0.184928	0.891574	-129	cytochrome B	C	Energy production and conversion
vnz_08870	-2.86615	1.98275e-10	1.0765	0.184928	0.891574	-74	hypothetical protein	S	Function unknown
vnz_08925	2.92981	5.27638e-08	1.18001	0.132586	1.04743	70	hydrogenase expression protein	V	Defense mechanisms
vnz_09185	-1.4668	0.038109	1.87506	0.765548	1.10951	72	glutamine synthetase	E	Amino acid transport and metabolism
vnz_09260	-4.91457	5.65928e-09	1.18728	0.0808473	1.10643	-80	glycosidase	G	Carbohydrate transport and metabolism
vnz_09595	-1.60043	0.000136209	1.4995	0.300242	1.19925	-191	DNA primase	L	DNA replication, recombination, and repair
vnz_09965	2.18158	8.74047e-06	1.01634	0.24431	0.772026	-185	hypothetical protein	S	Function unknown
vnz_10050	-4.4691	9.63684e-10	2.06485	0.74706	1.31779	-82	EmrB/QacA family drug resistance transporter	V	Defense mechanisms
vnz_10055	1.73262	4.4468e-05	2.06485	0.74706	1.31779	-177	hypothetical protein	S	Function unknown
vnz_10590	3.08696	9.22174e-08	2.64629	2.21172	0.434568	21	hypothetical protein	S	Function unknown
vnz_10995	-6.28091	2.40252e-10	1.2894	0.157379	1.13202	85	amphi-Trp domain-containing protein	S	Function unknown
vnz_11185	-1.69834	0.00011153	1.36156	0.258465	1.1031	-200	ArsR family transcriptional regulator	K	Transcription
vnz_11470	1.05021	0.000170797	1.27014	0.170248	1.09989	-31	hypothetical protein	S	Function unknown
vnz_11945	-1.93173	1.28191e-07	1.06302	0.185231	0.87779	-157	endonuclease	V	Defense mechanisms
vnz_12665	-5.83861	9.90932e-11	1.42324	0.4152	1.00804	-103	aspartate-alanine antiporter	R	General function prediction only
vnz_13015	1.57584	3.08953e-06	1.66124	0.339366	1.32187	-57	hypothetical protein	S	Function unknown
vnz_13355	2.0576	6.88164e-07	1.10073	0.0411812	1.05955	-147	MFS transporter	R	General function prediction only
vnz_13910	1.6045	2.33629e-05	1.03928	0	1.03928	-24	hypothetical protein	G	Carbohydrate transport and metabolism
vnz_14195	1.79672	0.000301082	2.57886	2.21925	0.359608	-9	hypothetical protein	S	Function unknown
vnz_14360	3.01318	3.13869e-06	1.79524	0.401893	1.39335	-28	hypothetical protein	S	Function unknown
vnz_14475	1.68875	4.40687e-06	1.9632	0.686233	1.27697	-78	sensor histidine kinase	T	Signal transduction mechanisms
vnz_14495	1.34229	0.00141266	1.00649	0.138059	0.868426	-58	ribose-phosphate pyrophosphokinase	F	Nucleotide transport and metabolism
vnz_14510	2.14196	4.81094e-06	2.09021	0.635507	1.45471	-17	hypothetical protein	S	Function unknown
vnz_14535	2.00045	1.34021e-06	1.39356	0.371249	1.02231	-68	hypothetical protein	S	Function unknown
vnz_14545	1.06924	0.00027075	1.86611	1.14993	0.716183	-164	MarR family transcriptional regulator	K	Transcription
vnz_14765	1.21943	0.000426701	1.13578	-0.0507755	1.18656	-66	GNAT family N-acetyltransferase	J	Translation, ribosomal structure and biogenesis
vnz_14770	1.25448	0.000247702	1.13578	-0.0507755	1.18656	-29	hypothetical protein	S	Function unknown
vnz_14840	3.55437	1.59793e-06	1.97126	1.08974	0.88152	-3	GNAT family N-acetyltransferase	R	General function prediction only
vnz_14865	-1.0348	0.0002868	2.61777	1.57612	1.04165	-132	hypothetical protein	S	Function unknown
vnz_14900	1.41601	2.78413e-06	1.80884	0.517043	1.2918	-105	penicillin acylase family protein	Q	Secondary metabolites biosynthesis
vnz_15140	-1.50315	0.00023434	1.05075	0.137153	0.913598	-149	transcriptional regulator	K	Transcription
vnz_15275	-4.18867	1.43603e-10	2.29292	1.35659	0.936323	-51	hydrolase	R	General function prediction only
vnz_15340	1.16309	0.00580292	1.03267	0.168045	0.864627	-105	hypothetical protein	S	Function unknown
vnz_15555	1.68591	9.8552e-06	1.01474	0.123684	0.891055	-32	oxidoreductase	R	General function prediction only
vnz_15600	2.18064	2.11029e-08	1.9014	0.324692	1.57671	-83	hypothetical protein	S	Function unknown
vnz_15995	3.91868	7.5074e-08	1.66666	0.653357	1.0133	-30	ABC transporter permease	E	Amino acid transport and metabolism
vnz_16000	1.50153	1.06025e-06	1.66666	0.653357	1.0133	-114	glycine/betaine ABC transporter	E	Amino acid transport and metabolism
vnz_16090	-3.05258	4.96208e-10	1.6632	0.411617	1.25158	-69	ion channel protein	P	Inorganic ion transport and metabolism
vnz_16295	1.69024	2.51727e-06	1.8966	0.559388	1.33721	-140	dTMP kinase	F	Nucleotide transport and metabolism
vnz_16410	-4.79307	3.39646e-10	1.02601	-0.00809589	1.0341	-135	hypothetical protein	S	Function unknown
vnz_16415	-4.93993	3.13188e-12	1.02601	-0.00809589	1.0341	-178	transporter	P	Inorganic ion transport and metabolism
vnz_16780	1.39104	1.06304e-06	1.93645	0.733079	1.20337	-126	hypothetical protein	S	Function unknown
vnz_16935	1.01295	0.0136422	1.02546	0.327013	0.698449	56	tRNA-Gly	J	Translation, ribosomal structure and biogenesis
vnz_17660	2.01108	0.00106833	2.02254	0.402005	1.62054	-194	aminoglycoside phosphotransferase	R	General function prediction only
vnz_18265	1.26823	0.000260061	1.41068	0.200016	1.21067	-104	hydrolase	R	General function prediction only
vnz_18395	1.02438	5.30203e-05	1.21531	0.11735	1.09796	-45	Xaa-Pro aminopeptidase	E	Amino acid transport and metabolism
vnz_19405	2.58051	2.04069e-06	1.00874	0.00383224	1.00491	-29	hypothetical protein	S	Function unknown
vnz_20305	1.38748	1.13813e-06	1.2454	0.325518	0.919878	-60	helix-turn-helix transcriptional regulator	K	Transcription
vnz_20415	1.91921	4.43216e-07	1.09732	0.0619385	1.03538	-72	iron ABC transporter permease	P	Inorganic ion transport and metabolism
vnz_20420	1.40991	7.62673e-06	1.09732	0.0619385	1.03538	-81	haloacid dehalogenase	R	General function prediction only
vnz_20480	1.10232	0.000437131	1.50072	0.467468	1.03325	-53	DUF2530 domain-containing protein	S	Function unknown
vnz_20485	-3.26223	6.46358e-10	1.50072	0.467468	1.03325	-107	MFS transporter	F	Nucleotide transport and metabolism
vnz_20680	1.34758	0.000260191	1.19917	0.387627	0.81154	-7	metallopeptidase	E	Amino acid transport and metabolism
vnz_20850	1.02465	0.00173661	1.60145	0.104348	1.4971	-94	hypothetical protein	S	Function unknown
vnz_20905	-2.59188	7.52252e-06	1.15898	0.0425573	1.11642	-188	hypothetical protein	S	Function unknown
vnz_20960	3.49396	2.13047e-08	1.48073	0.274278	1.20645	-89	hypothetical protein	W	Intracellular trafficking and secretion
vnz_20995	3.4798	9.21433e-10	1.47117	0.213076	1.2581	-88	hypothetical protein	S	Function unknown
vnz_21325	-1.58634	1.53933e-05	1.37053	0.136842	1.23369	-22	hypothetical protein	S	Function unknown
vnz_21525	9.04178	7.94188e-17	1.37955	0.214205	1.16535	-174	phage tail protein	X	Prophages and transposons
vnz_21545	8.40127	5.27417e-13	3.06647	3.06034	0.00613433	-123	hypothetical protein	X	Prophages and transposons
vnz_21550	7.57287	3.11953e-14	3.06647	3.06034	0.00613433	-182	hypothetical protein	X	Prophages and transposons
vnz_21660	2.89902	3.47509e-06	1.23623	0.200337	1.03589	-75	30S ribosomal protein S19	J	Translation, ribosomal structure and biogenesis
vnz_21895	2.21965	3.34395e-08	1.84005	0.196214	1.64383	-48	polysaccharide/chitin/xylan deacetylase	G	Carbohydrate transport and metabolism
vnz_21985	1.10252	0.000188452	1.1988	-0.131911	1.33072	-58	short-chain dehydrogenase	R	General function prediction only
vnz_22115	-1.00517	4.27866e-05	1.96462	1.02104	0.943574	-185	peptidase M23	M	Cell envelope biogenesis, outer membrane
vnz_22340	1.16814	0.00190678	1.40374	0.817522	0.586223	58	hypothetical protein	S	Function unknown
vnz_22420	1.32168	0.00116972	1.80813	0.705423	1.10271	-8	hypothetical protein	S	Function unknown
vnz_22455	2.11186	1.62073e-07	1.44483	0.39599	1.04884	-46	leucine efflux protein LeuE	E	Amino acid transport and metabolism
vnz_22765	1.90221	1.48916e-08	1.05533	0.355107	0.700224	-72	transcriptional regulator	K	Transcription
vnz_22770	4.74182	3.41674e-09	1.05533	0.355107	0.700224	-105	alcohol dehydrogenase	C	Energy production and conversion
vnz_22965	-4.99101	2.23592e-10	1.23501	0.102733	1.13228	-30	hypothetical protein	S	Function unknown
vnz_23440	3.21929	6.10668e-10	1.85534	0.520086	1.33525	-43	hypothetical protein	S	Function unknown
vnz_23585	1.02301	0.00125583	1.2829	0.257898	1.025	-145	S9 family peptidase	E	Amino acid transport and metabolism
vnz_23625	1.69516	0.00640126	1.06486	0.280429	0.784434	52	tRNA-Ala	S	Function unknown
vnz_23770	1.34713	4.77197e-06	1.59446	0.561857	1.0326	-57	phosphatase	E	Amino acid transport and metabolism
vnz_23875	2.37396	3.20597e-07	1.7203	0.405491	1.31481	-26	peptidase	R	General function prediction only
vnz_24535	-1.5293	7.28392e-05	1.36281	0.246579	1.11623	-180	tetratricopeptide repeat protein	S	Function unknown
vnz_24600	2.9204	2.93728e-08	1.78336	0.616767	1.16659	4	hypothetical protein	S	Function unknown
vnz_24860	1.42255	0.00254444	1.31651	0.408459	0.908052	-77	DNA-binding response regulator	K	Transcription
vnz_25595	-2.2978	1.04095e-07	1.24872	0.125301	1.12342	-71	hypothetical protein	R	General function prediction only
vnz_25625	2.05018	4.8293e-05	1.71918	0.261405	1.45777	66	oxidoreductase	C	Energy production and conversion
vnz_25765	1.62394	2.92819e-06	1.31891	0.150482	1.16843	89	hypothetical protein	S	Function unknown
vnz_26265	3.17306	3.53238e-08	1.35409	0.512472	0.84162	-199	thiamine ABC transporter substrate-binding protein	P	Inorganic ion transport and metabolism
vnz_26845	3.18076	1.70908e-11	3.1181	2.23591	0.88219	-162	recombinase RecA	L	DNA replication, recombination, and repair
vnz_27115	-1.62507	1.11146e-07	3.01496	2.59725	0.417704	-53	repressor LexA	K	Transcription
vnz_27225	1.92476	8.65177e-09	2.37702	2.1415	0.235523	-157	DNA topoisomerase IV subunit B	L	DNA replication, recombination, and repair
vnz_27340	-2.06779	8.04936e-08	1.55507	0.790696	0.764376	-51	glycosyl transferase	M	Cell envelope biogenesis, outer membrane
vnz_27430	1.24851	3.18695e-05	1.66757	0.671206	0.99636	-29	ABC transporter	D	Cell division and chromosome partitioning
vnz_28100	-2.826	4.01488e-08	1.50102	0.435852	1.06517	38	NUDIX hydrolase	R	General function prediction only
vnz_28150	-1.66814	0.0059468	1.45737	0.649521	0.80785	81	ABC transporter	V	Defense mechanisms
vnz_28450	-2.00481	0.000138978	1.88645	0.924474	0.96198	2	hypothetical protein	S	Function unknown
vnz_28750	2.3785	4.14335e-07	1.90106	1.07828	0.822781	-42	hypothetical protein	S	Function unknown
vnz_28820	-6.19078	1.72181e-12	1.24751	0.155	1.09251	-147	DNA-binding response regulator	K	Transcription
vnz_29080	-2.5058	9.58226e-08	2.03839	0.651619	1.38677	-184	transcriptional regulator	K	Transcription
vnz_29305	-1.39514	0.00127716	1.6175	0.291397	1.3261	42	plasmid stabilization protein	R	General function prediction only
vnz_29390	-4.36084	1.41892e-10	1.56744	0.0757505	1.49169	-163	hypothetical protein	S	Function unknown
vnz_29405	2.43657	2.58232e-07	1.25362	0.240606	1.01301	-87	hypothetical protein	S	Function unknown
vnz_30200	1.25301	0.0310221	1.11923	0.0832062	1.03603	22	hypothetical protein	S	Function unknown
vnz_30755	-2.87814	4.74323e-09	1.79082	0.38857	1.40225	-9	hypothetical protein	S	Function unknown
vnz_30990	-2.74916	3.08923e-10	1.1359	0.144348	0.991548	-121	lipoate--protein ligase	H	Coenzyme metabolism
vnz_30995	1.03695	0.000170169	1.1359	0.144348	0.991548	8	inositol monophosphatase	P	Inorganic ion transport and metabolism
vnz_31050	-1.31382	0.000750692	1.17049	-0.106983	1.27747	53	PucR family transcriptional regulator	K	Transcription
vnz_31145	4.31902	1.67014e-10	2.98265	2.59661	0.386045	-61	radical SAM protein	R	General function prediction only
vnz_31705	1.04411	0.0171402	1.0678	0.0344016	1.0334	-188	hypothetical protein	S	Function unknown
vnz_32010	2.53895	2.31857e-06	2.07097	0.734559	1.33641	-99	TetR family transcriptional regulator	L	DNA replication, recombination, and repair
vnz_32015	1.98508	3.04203e-06	2.07097	0.734559	1.33641	-61	tetracycline resistance MFS efflux pump	V	Defense mechanisms
vnz_32075	1.76921	3.52662e-06	2.2289	0.687583	1.54132	-170	type IV secretion protein Rhs	M	Cell envelope biogenesis, outer membrane
vnz_32250	-2.97954	7.15209e-06	1.2953	0.260002	1.0353	53	protease	O	Posttranslational modification, protein turnover, chaperones
vnz_32385	-3.76902	6.80394e-10	2.86968	2.38512	0.484562	-75	hypothetical protein	S	Function unknown
vnz_32390	3.46235	1.17505e-07	2.86968	2.38512	0.484562	-20	alpha-ketoglutarate-dependent dioxygenase AlkB	L	DNA replication, recombination, and repair
vnz_32495	3.75877	1.05075e-08	1.83096	0.544145	1.28681	-75	hypothetical protein	S	Function unknown
vnz_32935	1.72777	0.000150292	1.36812	0.347239	1.02088	86	hypothetical protein	Q	Secondary metabolites biosynthesis
vnz_33630	-2.22223	1.42941e-06	1.35521	0.892506	0.462702	-59	hypothetical protein	M	Cell envelope biogenesis, outer membrane
vnz_33640	-4.9618	5.47417e-10	1.53021	0.188011	1.3422	-110	oligosaccharide deacetylase	G	Carbohydrate transport and metabolism
vnz_33670	-1.87452	3.31437e-05	1.59364	0.234605	1.35904	-60	hypothetical protein	S	Function unknown
vnz_33685	-2.2485	1.37478e-06	2.11945	0.83166	1.28779	-181	DNA-binding response regulator	K	Transcription
vnz_34090	2.46975	7.0575e-06	1.79227	0.689532	1.10274	-62	sugar ABC transporter substrate-binding protein	G	Carbohydrate transport and metabolism
vnz_34115	-1.82696	9.29794e-07	1.29828	0.368118	0.930159	34	LuxR family transcriptional regulator	K	Transcription
vnz_34235	-4.50342	8.25459e-09	2.09444	0.594329	1.50011	-136	pentachlorophenol monooxygenase	H	Coenzyme metabolism
vnz_34345	-3.52679	3.46246e-08	1.44562	0.434539	1.01108	-37	chemotaxis protein	G	Carbohydrate transport and metabolism
vnz_35250	-1.14719	0.00190977	1.22309	0.471457	0.751633	-80	LacI family transcriptional regulator	K	Transcription
vnz_35540	-4.40509	3.05735e-05	1.34544	0.409938	0.935501	-136	hypothetical protein	S	Function unknown
vnz_35870	-1.03355	0.0415866	1.34739	0.322444	1.02495	-14	hypothetical protein	S	Function unknown
vnz_36140	-3.10743	1.06123e-10	1.94631	0.415754	1.53056	-10	nitroreductase	R	General function prediction only
vnz_36370	-2.39458	0.000232879	1.98867	0.823937	1.16473	-33	laminin G	M	Cell envelope biogenesis, outer membrane
vnz_36560	-2.4056	7.14701e-06	1.90515	0.79746	1.10769	-144	serine protease	R	General function prediction only
vnz_36680	-4.96182	1.19832e-12	1.86452	0.756752	1.10776	-149	hypothetical protein	Q	Secondary metabolites biosynthesis
